# Iron Supplementation Eliminates Antagonistic Interactions Between Root Associated Bacteria

**DOI:** 10.1101/2020.06.05.132704

**Authors:** Thomas Eng, Robin A. Herbert, Uriel Martinez, Brenda Wang, Joseph Chen, Ben Brown, Adam Deutschbauer, Mina Bissell, Jenny C. Mortimer, Aindrila Mukhopadhyay

**Affiliations:** Joint BioEnergy Institute, Emeryville, CA, USA; Biological Systems and Engineering Division, Lawrence Berkeley National Laboratory, Berkeley, CA, USA; Environmental Genomics and Systems Biology Division, Lawrence Berkeley National Laboratory, Berkeley, CA, USA; Computational Biosciences Group, Computational Research Division, Computing Sciences Area, Lawrence Berkeley National Laboratory, CA, USA; Department of Statistics, University of California, Berkeley, Berkeley, CA, USA; Department of Plant & Microbial Biology, University of California, Berkeley, Berkeley, USA; Machine Learning and AI Group, Arva Intelligence Inc, Park City, UT, USA; College of Science and Engineering, San Francisco State University, San Francisco, California, USA

## Abstract

The rhizosphere microbiome (rhizobiome) plays a critical role in plant health and development. However the processes by which the constituent microbes interact to form and maintain a community are not well understood. To investigate these molecular processes, we examined pairwise interactions between 11 different microbial isolates under selected nutrient-rich and nutrient-limited conditions. We observed that when grown with media supplemented with 56 mM glucose, 2 microbial isolates were able to inhibit the growth of 6 out of 11 other microbes tested. The interaction between microbes persisted even after the antagonistic microbe was removed, upon exposure to spent media. To probe the genetic basis for these antagonistic interactions, we used a barcoded transposon library in a proxy bacterium, *Pseudomonas putida*, to identify genes which showed enhanced sensitivity to the antagonistic factor(s) secreted by *Acinetobacter* sp. 02. Iron metabolism-related gene clusters in *P. putida* were implicated by this systems-level analysis. The supplementation of iron prevented the antagonistic interaction in the original microbial pair supporting the hypothesis that iron limitation drives antagonistic microbial interactions between rhizobionts. We conclude that rhizobiome community composition is influenced by competition for limiting nutrients with implications for growth and development of the plant.
