## Supplemental Table 1 for "Iron Supplementation Eliminates Antagonistic Interactions Between Root Associated Bacteria"

### Sheet: Sheet1
Microbe	Identified Secondary Metabolite
Ochrobactrum sp. 370MFChir3.1	Siderophore, betalactone, terpene, ectoine
Agrobacterium sp. 33MFTa1.1	NRPS, type I PKS, terpene
Brevundimonas sp. 374	terpene, bacteriocin
Burkholderia bryophila 376MFSha3.1	phosphonate, terpene (x2), arylpolene (x3), NRPS (x4)
Ralstonia sp. UNC404CL21Col	siderophore, arylpolyene, betalactone, bacterioicin, terpene
Dyella japonica UNC79MFTsu3.2	lanthipeptide, bacteriocin (x3), NRPS, siderophore, indole, phenazine, terpene, arylpoylene
Acinetobacter sp. UNC434CL69Tsu2S25	lactone (x2), NRPS, arylpolyene, siderophore, bacteriocin
Luteibacter sp. UNC138MFCol5.1	lanthipeptide, bacteriocin (x2), arylpolyene (x2), NRPS, type I PKS
Flavobacterium sp. 40S8	arylpolyene (resorcinol), type III PKS, betalactone, siderophore, terpene (x2) NRPS
: Chryseobacterium sp. UNC8MFCol	type I PKS, terpene, microviridin, siderophore, bacteriocin, NRPS, arylpolyene (x2)
Paenibacillus sp. UNCCL52	NRPS (x12), lanthipeptide, lassopeptide, bacteriocin, PKS (x3), siderophore
Bacillus flexus 27Col1.1E	terpene (x3), type III PKS, siderophore
Leifsonia sp. 109	type III PKS, NRPS-like (chlorizidine A)
Arthrobacter sp. 161MFSha2.1	type III PKS, lassopeptide, terpene, siderophore (streptomycin-like), NRPS, betalactone
Terracoccus sp. 273MFTsu3.1	type III PKS, NRPS, oligosaccharide/bacillomycin
Rhodococcus erythropolis 339MFSha3.1	NRPS (x8), butyrolactone, terpene (x2, inc. isorenieratene), type I PKS (x2), ectoine, LAP antibiotic?, ectoine, bacteriocin, lanthipeptide
